# *De novo* cancer mutations frequently associate with recurrent chromosomal abnormalities during long-term human pluripotent stem cell culture

**DOI:** 10.1101/2024.07.01.601640

**Authors:** Diana Al Delbany, Manjusha S Ghosh, Nusa Krivec, Anfien Huygebaert, Marius Regin, Chi Mai Duong, Yingnan Lei, Karen Sermon, Catharina Olsen, Claudia Spits

**Affiliations:** Research Group Genetics, Reproduction and Development, Vrije Universiteit Brussel, Laarbeeklaan 103, 1090, Jette, Belgium; Vrije Universiteit Brussel (VUB), Universitair Ziekenhuis Brussel (UZ Brussel), Clinical Sciences, research group Genetics, Reproduction and Development, Centre for Medical Genetics, Laarbeeklaan 101, 1090 Jette, Belgium; Brussels Interuniversity Genomics High Throughput Core (BRIGHTcore), Vrije Universiteit Brussel (VUB), Université Libre de Bruxelles (ULB), Laarbeeklaan 101, 1090 Brussels, Belgium; Interuniversity Institute of Bioinformatics in Brussels, Université Libre de Bruxelles (ULB) - Vrije Universiteit Brussel (VUB), Brussels, Belgium

**Keywords:** human pluripotent stem cells, genetic instability, copy number variation, single nucleotide variants, cancer-related genes

## Abstract

Human pluripotent stem cells (hPSC) are pivotal in regenerative medicine, yet their *in vitro* expansion often leads to genetic abnormalities, raising concerns about their safety in clinical applications. This study analyzed ten human embryonic stem cell lines across multiple passages to elucidate the dynamics of chromosomal abnormalities and single nucleotide variants (SNVs) in 380 cancer-related genes. Prolonged *in vitro* culture resulted in 80% of the lines acquiring gains of chromosomes 20q or 1q, both known for conferring *in vitro* growth advantage. 70% of lines also acquired other copy number variants (CNVs) outside the recurrent set. Additionally, we detected 122 SNVs in 88 genes, with all lines acquiring at least one *de novo* SNV during culture. Our findings show higher loads of both CNVs and SNVs at later passages which are due to the cumulative acquisition of mutations over a longer time in culture and not to an increased rate of mutagenesis over time. Importantly, we observed that SNVs and rare CNVs follow the acquisition of chromosomal gains in 1q and 20q, while most of the low-passage and genetically balanced samples were devoid cancer-associated mutations. This suggests that the recurrent chromosomal abnormalities are the potential drivers for the acquisition of other mutations.
