## Supplementary Table 3 for "*De novo* cancer mutations frequently associate with recurrent chromosomal abnormalities during long-term human pluripotent stem cell culture"

### Sheet: Subpanels v3.1 (08 11 2021)
					OTHER SOLID TUMORS EXTENDED
		GYNAECO PANEL			OTHER SOLID TUMORS							BRAIN PANEL							CONSTITUTIONAL PANEL
					BASIC panel
		BREAST	OVARY	ENDOMETRIUM	DIGESTION	MELANOMA	SOFT TISSUE (GIST)	SARCOMA + MELA	KIDNEY	PHEOCHROMOCYTOMA	NEURO ENDOCRIEN	GLIOMA	MEDULOBLASTOMA	LUNG	THYROID	HRD	MYELOID	LYMFOID	POLYPOSIS	LYNCH	CRC	MELANOMA	HBOC	HEMATO	ALL CONSTITUTIONAL	PGx	CLINICAL STUDIES (IJB)
	ABL1
	ABRAXAS1																												ABRAXAS1 = FAM175A
	ACD
	ACVR1
	ADA2
	AIRE																														"OTHER SOLID" BASIS PANEL
	AKT1																														OTHER SOLID (BASIC)
	AKT2																														ONLY OTHER SOLID (basic panel)
	AKT3																														NO SARCOMA + MELA
	ALK																														NO KIDNEY
	ANK2																														NO PHEOCHROMOCYTOMA
	ANKRD26																														NO NEURO ENDOCRIEN
	ANTXR1
	ANTXR2
	APC																														"OTHER SOLID" EXTENDED PANEL
	AR																														OTHER SOLID (ALL BUT NO lung, NO thyroid, NO brain)
	ARAF																														OTHER SOLID (basic panel)
	ARID1A																														SARCOMA + MELA
	ARID1B																														KIDNEY
	ARID2																														PHEOCHROMOCYTOMA
	ARPC1B																														NEURO ENDOCRIEN
	ASXL1
	ATM
	ATR
	ATRX
	AURKA
	AXIN1
	B2M
	BAP1
	BARD1
	BCL2
	BCL6
	BCL7A
	BCOR
	BLM
	BMPR1A
	BRAF
	BRCA1
	BRCA2
	BRIP1
	BTK
	CALR
	CARD11
	CASP8
	CASP10
	CBL
	CCM2																												CCM2 =MGC4607
	CCND1
	CCND2
	CCND3
	CCNE1
	CD27
	CD28
	CD58
	CD79A
	CD79B
	CDC27
	CDH1
	CDK4
	CDK6
	CDK12
	CDKN2A
	CDKN2B
	CDKN2C
	CEBPA
	CHEK1
	CHEK2
	CIC
	CIITA
	COL2A1
	CRBN
	CREBBP																												CREBBP = CBP
	CRKL
	CSF1R
	CSF2RB
	CSF3R
	CSMD3
	CTLA4
	CTNNB1
	CUL4B
	CXCR4
	CYLD
	CYSLTR2
	DAXX
	DCC
	DDR1
	DDR2
	DDX3X
	DDX41
	DELEC1																												DELEC1 = DEC1
	DICER1
	DIS3
	DKC1
	DLC1
	DMD
	DNMT3A
	DOCK8
	DPH3
	DPYD
	DUSP2
	EED																																						PIERRE
	EGFR
	EGLN1
	EGLN2
	EGR1
	EIF1AX
	ENG
	EP300
	EPAS1																												EPAS1 = HIF2A
	EPCAM
	EPHA3
	ERBB2
	ERBB3
	ERBB4
	ERCC2
	ERG
	ESR1
	ESR2
	ETV6
	EXT1
	EXT2
	EZH2
	FANCA
	FANCC
	FANCD2
	FANCE
	FANCF
	FANCG
	FANCL
	FAS
	FASLG
	FAT1
	FAT3
	FAU
	FBXW7
	FCGBP
	FGF3
	FGFR1
	FGFR2
	FGFR3
	FGFR4
	FH
	FLCN
	FLT3
	FLT4
	FOXL2
	FOXO1
	FUBP1
	GAB2
	GATA1
	GATA2
	GATA3
	GFI1B
	GLMN
	GNA11
	GNAQ
	GNAS
	H1-2																												H1-2 =HIST1H1C
	H1-4																												H1-4 = HIST1H1E
	H1-5																												H1-5 =HIST1H1B
	H3-3A																												H3-3A = H3F3A
	H3-3B																												H3-3B =H3F3B
	H3C2																												H3C2 = HIST1H3B
	H3C3																												H3C3 = HIST1H3C
	HRAS
	HSPG2
	HYDIN
	ID3
	IDH1
	IDH2
	IGF1R
	IGLL5
	IKZF1
	IL4R
	IL7R
	IRF4
	IRF8
	JAK1
	JAK2
	JAK3
	JUNB
	KCNG1
	KDM5A
	KDM5C
	KDM6A
	KDM6B
	KDR
	KEAP1
	KIF1B
	KIT
	KLF2
	KLF4
	KMT2A
	KMT2C
	KMT2D																												KMT2D = MLL2
	KRAS
	KRIT1
	LATS1
	LATS2
	LEMD3
	LRBA
	LRP1B
	LRRK2
	LSAMP
	LTB
	LYST
	LZTR1
	MAP2K1
	MAP2K2
	MAP2K4
	MAP3K8
	MAPK1
	MAPK3
	MAX
	MC1R
	MCL1
	MDH2
	MDM2
	MDM4
	MED12
	MEF2B
	MEN1
	MET
	MITF
	MLH1
	MPL
	MRE11																												MRE11 = MRE11A
	MSC
	MSH2
	MSH6
	MTOR
	MUTYH
	MYB
	MYC
	MYCN
	MYD88
	MYH9
	MYOD1
	NBEAL2
	NBN
	NF1
	NF2
	NFKB1
	NFKB2
	NFKBIA
	NFKBIE
	NKX2-1
	NOL9
	NOTCH1
	NOTCH2
	NOTCH3
	NPM1
	NRAS
	NSD2
	NTRK1
	NTRK2
	NTRK3
	NUTM1
	PAK1
	PALB2
	PAX8
	PBRM1
	PDCD1
	PDCD10
	PDGFRA
	PDGFRB
	PHOX2B
	PIK3CA
	PIK3CB
	PIK3CD
	PIK3R1
	PIM1
	PLCB4
	PLCG1
	PLCG2
	PMS1																												PMS1 = MLH2
	PMS2																												PMS2 = MLH4
	POLD1
	POLE
	POLR2A
	POT1
	PPM1D
	PPP2R2A
	PPP6C
	PRDM1
	PRF1
	PRKAR1A
	PRKD2
	PTCH1
	PTEN
	PTPN11
	PTPRD
	RAB35
	RAC1
	RAD50
	RAD51
	RAD51B
	RAD51C
	RAD51D
	RAD54L
	RAF1																												RAF1 = CRAF
	RASAL1
	RB1
	RET																												RET = MEN2
	RHOA
	RICTOR
	RNF43
	ROBO1
	ROBO2
	ROS1
	RPS15
	RUNX1
	RYR1
	SDHA
	SDHAF2
	SDHB
	SDHC
	SDHD
	SETBP1
	SETD2
	SF3B1
	SGK1
	SLC25A11
	SLC29A3
	SLIT2
	SMAD4																												SMAD4 = MADH4
	SMARCA4
	SMARCB1
	SMO
	SOCS1
	SPEN
	SPOP
	SRC
	SRSF2
	STAG2
	STARD9
	STARD13
	STAT1
	STAT3
	STAT5B
	STAT6
	STK11
	SUFU
	SUZ12
	SYK
	SYNE1
	TBL1XR1
	TCF3
	TEK
	TENT5C																												TENT5C = FAM46C
	TERC
	TERF2IP
	TERT
	TET2
	TGFBR2
	TMEM127
	TNFAIP3
	TNFRSF13B
	TNFRSF14
	TP53
	TPMT
	TRAF3
	TRAF7
	TRRAP
	TSC1
	TSC2
	TSHR
	U2AF1
	UBR5
	UGT1A1
	USP13
	VAV1
	VHL
	WAS																												WAS = XLN/XLT
	WT1
	WWOX
	XPO1
	XRCC2
	YEATS2
	ZRSR2
